# Atoh7-independent specification of retinal ganglion cell identity

**DOI:** 10.1101/2020.05.27.116954

**Authors:** Justin Brodie-Kommit, Brian S. Clark, Qing Shi, Fion Shiau, Dong Won Kim, Jennifer Langel, Catherine Sheely, Tiffany Schmidt, Tudor Badea, Thomas Glaser, Haiqing Zhao, Joshua Singer, Seth Blackshaw, Samer Hattar

## Abstract

Retinal ganglion cells (RGCs), which relay visual information from the eye to the brain, are the first cell type generated during retinal neurogenesis. Loss of function of the transcription factor *Atoh7*, which is expressed in multipotent early neurogenic retinal progenitor cells, leads to a selective and near complete loss of RGCs. *Atoh7* has thus been considered essential for conferring competence on progenitors to generate RGCs. However, when apoptosis is inhibited in *Atoh7-*deficient mice by loss of function of *Bax*, only a modest reduction in RGC number is observed. Single-cell RNA-Seq of *Atoh7;Bax*-deficient retinas shows that RGC differentiation is delayed, but that RGC precursors are grossly normal. *Atoh7;Bax*-deficient RGCs eventually mature, fire action potentials, and incorporate into retinal circuitry, but exhibit severe axonal guidance defects. This study reveals an essential role for *Atoh7* in RGC survival, and demonstrates *Atoh7-*independent mechanisms for RGC specification.
