## Supplemental table 1 for "Atoh7-independent specification of retinal ganglion cell identity"

	pval	qval	id	gene_short_name	WT_avg	Bax_Null_avg	Atoh7_Null_avg	Atoh7_Null_Bax_Null_avg
ENSMUSG00000067879	0	0	ENSMUSG00000067879	3110035E14Rik	0.0559768064228368	0.134953772740829	0.290360240160107	0.219249201277955
ENSMUSG00000025912	0	0	ENSMUSG00000025912	Mybl1	0.13235950044603	0.286907247241276	0.475483655770514	0.327742279020234
ENSMUSG00000025959	0	0	ENSMUSG00000025959	Klf7	1.39618644067797	2.06412168207575	0.730653769179453	0.645367412140575
ENSMUSG00000026185	0	0	ENSMUSG00000026185	Igfbp5	0.20350133809099	0.641664181330152	0.0555370246831221	0.0500532481363152
ENSMUSG00000026234	0	0	ENSMUSG00000026234	Ncl	1.44736842105263	4.51207873546078	2.72531687791861	2.21525559105431
ENSMUSG00000026238	0	0	ENSMUSG00000026238	Ptma	6.87020517395183	45.4892633462571	10.3148765843896	6.4709797657082
ENSMUSG00000067071	0	0	ENSMUSG00000067071	Hes6	2.23862622658341	7.10975246048315	5.20763842561708	4.38817891373802
ENSMUSG00000026434	0	0	ENSMUSG00000026434	Nucks1	0.948260481712756	2.55249030718759	1.6977985323549	1.43250798722045
ENSMUSG00000020423	0	0	ENSMUSG00000020423	Btg2	0.729594112399643	1.31389800178944	1.61374249499666	1.35609691160809
ENSMUSG00000026688	0	0	ENSMUSG00000026688	Mgst3	0.386485280999108	0.711899791231733	0.101400933955971	0.0752129925452609
ENSMUSG00000060743	0	0	ENSMUSG00000060743	H3f3a	1.97167707404103	22.8762302415747	3.19146097398266	2.57348242811502
ENSMUSG00000026923	0	0	ENSMUSG00000026923	Notch1	0.166369313113292	0.554876230241575	0.476484322881921	0.443290734824281
ENSMUSG00000062647	0	0	ENSMUSG00000062647	Rpl7a	1.9121320249777	7.82716969877721	3.09806537691795	2.86035676251331
ENSMUSG00000038900	0	0	ENSMUSG00000038900	Rpl12	1.75245316681534	13.1653742916791	3.60623749166111	3.68517039403621
ENSMUSG00000062997	0	0	ENSMUSG00000062997	Rpl35	3.03847011596789	16.0086489710707	4.96947965310207	2.00439297124601
ENSMUSG00000017144	0	0	ENSMUSG00000017144	Rnd3	0.376338090990187	0.396659707724426	0.0952301534356237	0.0682907348242811
ENSMUSG00000034701	0	0	ENSMUSG00000034701	Neurod1	0.387042818911686	1.17611094542201	1.99449633088726	1.15228966986155
ENSMUSG00000023236	0	0	ENSMUSG00000023236	Scg5	0.719446922390723	0.580077542499254	0.256504336224149	0.218982960596379
ENSMUSG00000074884	0	0	ENSMUSG00000074884	Serf2	0.414362176628011	6.90247539516851	0.555703802535023	0.346379126730564
ENSMUSG00000068154	0	0	ENSMUSG00000068154	Insm1	0.170495093666369	0.44646585147629	1.01817878585724	0.582135250266241
ENSMUSG00000067786	0	0	ENSMUSG00000067786	Nnat	3.05207404103479	5.76722338204593	1.13959306204136	0.953541001064963
ENSMUSG00000027581	0	0	ENSMUSG00000027581	Stmn3	1.73349687778769	3.36370414554131	0.604069379586391	0.532215122470714
ENSMUSG00000039278	0	0	ENSMUSG00000039278	Pcsk1n	0.532560214094558	0.882642409782284	0.0740493662441628	0.0765441959531416
ENSMUSG00000031167	0	0	ENSMUSG00000031167	Rbm3	0.0424843889384478	3.94631673128542	0.059873248832555	0.0491214057507987
ENSMUSG00000079641	0	0	ENSMUSG00000079641	Rpl39	1.72301516503122	31.9577989859827	4.37191460973983	1.40082534611289
ENSMUSG00000008682	0	0	ENSMUSG00000008682	Rpl10	5.21989295272078	19.306143751864	7.45730486991328	7.1339190628328
ENSMUSG00000031320	0	0	ENSMUSG00000031320	Rps4x	6.9171498661909	30.6946018490904	10.5468645763843	10.2864749733759
ENSMUSG00000031284	0	0	ENSMUSG00000031284	Pak3	0.3714317573595	0.424843423799582	0.172281521014009	0.112486687965921
ENSMUSG00000041133	0	0	ENSMUSG00000041133	Smc1a	0.511596788581623	1.08529674917984	0.967978652434957	0.843184238551651
ENSMUSG00000049775	0	0	ENSMUSG00000049775	Tmsb4x	15.4839429081178	50.8180733671339	14.3088725817211	11.6506922257721
ENSMUSG00000027500	0	0	ENSMUSG00000027500	Stmn2	7.74085637823372	11.3811512078735	4.23032021347565	3.63884451544196
ENSMUSG00000027533	0	0	ENSMUSG00000027533	Fabp5	2.06634701159679	10.5593498359678	2.0925617078052	1.72923322683706
ENSMUSG00000025128	0	0	ENSMUSG00000025128	Bhlhe22	0.101025869759144	0.229048613182225	0.437291527685123	0.267838125665602
ENSMUSG00000039221	0	0	ENSMUSG00000039221	Rpl22l1	1.90778322925959	8.22218908440203	1.95880587058039	1.14962726304579
ENSMUSG00000074637	0	0	ENSMUSG00000074637	Sox2	0.305196253345227	0.730838055472711	0.671947965310207	0.596246006389776
ENSMUSG00000037161	0	0	ENSMUSG00000037161	Mgarp	0.264719000892061	1.35266925141664	0.825883922615077	0.645234291799787
ENSMUSG00000027996	0	0	ENSMUSG00000027996	Sfrp2	0.9278545941124	3.12615568147927	1.39643095396931	1.24414270500532
ENSMUSG00000028081	0	0	ENSMUSG00000028081	Rps3a1	5.43487957181088	23.1828213540113	9.01917945296865	8.23668796592119
ENSMUSG00000059743	0	0	ENSMUSG00000059743	Fdps	0.564339875111508	0.880703847300925	0.256170780520347	0.188365282215122
ENSMUSG00000041959	0	0	ENSMUSG00000041959	S100a10	1.0914362176628	2.71279451237698	0.410106737825217	0.371671991480298
ENSMUSG00000053192	0	0	ENSMUSG00000053192	Mllt11	1.88169045495094	2.79003877124963	0.689626417611741	0.600905218317359
ENSMUSG00000027967	0	0	ENSMUSG00000027967	Neurog2	0.665365744870651	0.968535639725619	1.65943962641761	1.24121405750799
ENSMUSG00000037894	0	0	ENSMUSG00000037894	H2afz	0.737845673505798	29.060244557113	1.6187458305537	1.35529818956337
ENSMUSG00000068523	0	0	ENSMUSG00000068523	Gng5	0.586195361284567	7.35430957351625	0.865243495663776	0.451810436634718
ENSMUSG00000041235	0	0	ENSMUSG00000041235	Chd7	0.708965209634255	1.85401133313451	1.39993328885924	1.20500532481363
ENSMUSG00000028410	0	0	ENSMUSG00000028410	Dnaja1	0.891168599464764	4.387712496272	0.787525016677785	0.531682641107561
ENSMUSG00000035551	0	0	ENSMUSG00000035551	Igfbpl1	1.71008028545941	3.99507903370116	0.729319546364243	0.574813631522897
ENSMUSG00000028333	0	0	ENSMUSG00000028333	Anp32b	0.81378233719893	4.61840143155383	1.85857238158773	1.67478700745474
ENSMUSG00000028495	0	0	ENSMUSG00000028495	Rps6	1.92004906333631	24.7785565165523	2.55503669112742	2.11222044728434
ENSMUSG00000028546	0	0	ENSMUSG00000028546	Elavl4	1.4914139161463	2.4777810915598	0.598398932621748	0.381522896698616
ENSMUSG00000028693	0	0	ENSMUSG00000028693	Nasp	0.861730597680642	2.7035490605428	1.76551034022682	1.25173056443024
ENSMUSG00000047675	0	0	ENSMUSG00000047675	Rps8	6.89351025869759	37.5207277065315	12.6884589726484	9.53421192758253
ENSMUSG00000028645	0	0	ENSMUSG00000028645	Slc2a1	0.295718108831401	0.423799582463466	0.785023348899266	0.729233226837061
ENSMUSG00000028648	0	0	ENSMUSG00000028648	Ndufs5	0.170606601248885	2.7776617954071	0.0688792528352235	0.0320820021299255
ENSMUSG00000054428	0	0	ENSMUSG00000054428	Atpif1	3.12310437109723	8.70504026245154	3.22198132088059	1.88964323748669
ENSMUSG00000039191	0	0	ENSMUSG00000039191	Rbpj	0.150089206066012	0.840441395764987	0.637925283522348	0.379259850905218
ENSMUSG00000029207	0	0	ENSMUSG00000029207	Apbb2	0.392729705619982	0.314643602743812	0.0618745830553702	0.0501863684771033
ENSMUSG00000029223	0	0	ENSMUSG00000029223	Uchl1	1.33318465655665	2.50223680286311	0.546531020680454	0.542997870074547
ENSMUSG00000058558	0	0	ENSMUSG00000058558	Rpl5	0.925066904549509	9.17283030122278	2.79936624416278	2.49653887113951
ENSMUSG00000063919	0	0	ENSMUSG00000063919	Srrm4	0.490633363068689	0.842678198628094	1.2369913275517	1.01091586794462
ENSMUSG00000032959	0	0	ENSMUSG00000032959	Pebp1	0.327609277430865	6.05636743215031	0.466644429619747	0.396166134185303
ENSMUSG00000029442	0	0	ENSMUSG00000029442	Wdr66	0.0982381801962533	0.371458395466746	0.431287525016678	0.33772630457934
ENSMUSG00000029394	0	0	ENSMUSG00000029394	Cdk2ap1	0.281222123104371	1.00477184610796	0.726817878585724	0.601970181043664
ENSMUSG00000041453	0	0	ENSMUSG00000041453	Rpl21	2.95495093666369	25.3447658813003	6.83722481654436	5.40042598509052
ENSMUSG00000029762	0	0	ENSMUSG00000029762	Akr1b8	0.0192908117752007	0.0879809126155681	0.197798532354903	0.153354632587859
ENSMUSG00000029761	0	0	ENSMUSG00000029761	Cald1	0.255798394290812	0.618252311362959	0.753002001334223	0.636581469648562
ENSMUSG00000029838	0	0	ENSMUSG00000029838	Ptn	0.613849241748439	1.22144348344766	0.370913942628419	0.288338658146965
ENSMUSG00000029918	0	0	ENSMUSG00000029918	Mrps33	0.12221231043711	3.32702057858634	0.191294196130754	0.126597444089457
ENSMUSG00000025889	0	0	ENSMUSG00000025889	Snca	0.819246208742194	1.49806143751864	0.12108072048032	0.082667731629393
ENSMUSG00000079523	0	0	ENSMUSG00000079523	Tmsb10	9.44190454950937	42.3329853862213	8.88242161440961	4.05151757188498
ENSMUSG00000044927	0	0	ENSMUSG00000044927	H1fx	0.72636039250669	1.53399940351924	1.42995330220147	1.03181576144835
ENSMUSG00000057841	0	0	ENSMUSG00000057841	Rpl32	7.8657448706512	35.2520131225768	13.7413275517011	9.26291267305644
ENSMUSG00000006333	0	0	ENSMUSG00000006333	Rps9	5.50702497769848	20.9251416641813	8.63959306204136	7.7321618743344
ENSMUSG00000060860	0	0	ENSMUSG00000060860	Ube2s	0.0172836752899197	7.01416641813301	0.0400266844563042	0.0379392971246006
ENSMUSG00000012848	0	0	ENSMUSG00000012848	Rps5	7.69892952720785	29.4830002982404	11.7339893262175	11.074148029819
ENSMUSG00000003436	0	0	ENSMUSG00000003436	Dll3	0.0991302408563782	0.21801371905756	0.34873248832555	0.25758785942492
ENSMUSG00000037166	0	0	ENSMUSG00000037166	Ppp1r14a	0.150535236396075	1.18804056069192	1.17761841227485	0.718184238551651
ENSMUSG00000050708	0	0	ENSMUSG00000050708	Ftl1	8.66347011596789	0.977930211750671	4.66777851901267	0.710197018104366
ENSMUSG00000063229	0	0	ENSMUSG00000063229	Ldha	1.66057091882248	4.29898598270206	3.17861907938626	2.59132055378062
ENSMUSG00000061787	0	0	ENSMUSG00000061787	Rps17	4.08619536128457	23.8963614673427	8.48115410273516	5.21738551650692
ENSMUSG00000030744	0	0	ENSMUSG00000030744	Rps3	5.49264049955397	21.7036981807337	8.81437625083389	8.07827476038339
ENSMUSG00000070426	0	0	ENSMUSG00000070426	Rnf121	0.366636931311329	1.52535043244855	0.225150100066711	0.156416400425985
ENSMUSG00000052187	0	0	ENSMUSG00000052187	Hbb-y	0.082850133809099	3.64897107068297	0.0248498999332889	0.0499201277955272
ENSMUSG00000094685	0	0	ENSMUSG00000094685	Gm5900	0.175178412132025	0.0013420817178646	0.00066711140760507	0.000266240681576145
ENSMUSG00000036111	0	0	ENSMUSG00000036111	Lmo1	0.204393398751115	0.576946018490904	0.0535356904603069	0.0697550585729499
ENSMUSG00000046364	0	0	ENSMUSG00000046364	Rpl27a	0.659121320249777	21.6119892633463	1.0783855903936	0.746938232161874
ENSMUSG00000030772	0	0	ENSMUSG00000030772	Dkk3	0.551851025869759	0.948553534148524	1.08072048032021	0.883120340788072
ENSMUSG00000025508	0	0	ENSMUSG00000025508	Rplp2	4.18566012488849	29.0738144944826	10.1674449633089	5.52542598509052
ENSMUSG00000061983	0	0	ENSMUSG00000061983	Rps12	2.48595004460303	18.1516552341187	6.37424949966644	5.02276357827476
ENSMUSG00000019876	0	0	ENSMUSG00000019876	Pkib	0.125669045495094	0.306740232627498	0.659939959973316	0.430111821086262
ENSMUSG00000019874	0	0	ENSMUSG00000019874	Fabp7	0.0370205173951829	0.139576498657918	0.467478318879253	0.385250266240682
ENSMUSG00000036816	0	0	ENSMUSG00000036816	Atoh7	0.0695807314897413	0.110796301819266	0	0
ENSMUSG00000063457	0	0	ENSMUSG00000063457	Rps15	4.25278768956289	21.7842230838055	8.82254836557705	5.99906815761448
ENSMUSG00000035242	0	0	ENSMUSG00000035242	Oaz1	0.583296164139162	12.6734267819863	1.08205470313542	0.821485623003195
ENSMUSG00000034994	0	0	ENSMUSG00000034994	Eef2	3.05084745762712	2.65702356099016	3.49066044029353	3.1283280085197
ENSMUSG00000074781	0	0	ENSMUSG00000074781	Ube2n	0.202051739518287	2.43036087086191	0.188792528352235	0.132055378061768
ENSMUSG00000020186	0	0	ENSMUSG00000020186	Csrp2	1.19413470115968	3.64628690724724	2.83739159439626	2.83746006389776
ENSMUSG00000058799	0	0	ENSMUSG00000058799	Nap1l1	1.07772078501338	4.71846107963018	2.09623082054703	1.71671991480298
ENSMUSG00000040280	0	0	ENSMUSG00000040280	Ndufa4l2	0.0526315789473684	0.23158365642708	0.307705136757839	0.256656017039404
ENSMUSG00000090841	0	0	ENSMUSG00000090841	Myl6	0.586306868867083	2.725767968983	0.415610406937959	0.306709265175719
ENSMUSG00000031633	0	0	ENSMUSG00000031633	Slc25a4	2.72624888492417	4.87667760214733	1.86107404936624	1.55351437699681
ENSMUSG00000031688	0	0	ENSMUSG00000031688	Pou4f2	0.299843889384478	0.281837160751566	0.0440293529019346	0.0356762513312034
ENSMUSG00000063696	0	0	ENSMUSG00000063696	Gm8730	0.183764495985727	13.4615269907545	0.392928619079386	0.413471778487753
ENSMUSG00000014846	0	0	ENSMUSG00000014846	Tppp3	0.408675289919715	0.822099612287504	0.106404269513009	0.0861288604898829
ENSMUSG00000003657	0	0	ENSMUSG00000003657	Calb2	0.19435771632471	0.146286907247241	0.00333555703802535	0.00292864749733759
ENSMUSG00000062380	0	0	ENSMUSG00000062380	Tubb3	7.37968331846566	10.795556218312	3.53402268178786	2.91693290734824
ENSMUSG00000093904	0	0	ENSMUSG00000093904	Tomm20	0.174955396966994	3.61333134506412	0.216644429619747	0.17611821086262
ENSMUSG00000025290	0	0	ENSMUSG00000025290	Rps24	1.71710526315789	29.8657918282135	6.95663775850567	5.17372204472843
ENSMUSG00000078126	0	0	ENSMUSG00000078126	Rpl23a-ps3	0.0142729705619982	1.66969877721443	0.0103402268178786	0.00665601703940362
ENSMUSG00000023064	0	0	ENSMUSG00000023064	Sncg	3.31433987511151	7.22308380554727	0.124583055370247	0.144834930777423
ENSMUSG00000022048	0	0	ENSMUSG00000022048	Dpysl2	1.23606155218555	2.13733969579481	0.859573048699133	0.482561235356762
ENSMUSG00000022054	0	0	ENSMUSG00000022054	Nefm	2.15231935771632	3.77333730987176	1.04486324216144	1.15149094781683
ENSMUSG00000022055	0	0	ENSMUSG00000022055	Nefl	2.6585637823372	4.65150611392783	0.578385590393596	0.549520766773163
ENSMUSG00000035566	0	0	ENSMUSG00000035566	Pcdh17	0.100022301516503	0.529973158365643	0.5263509006004	0.278620873269436
ENSMUSG00000058126	0	0	ENSMUSG00000058126	Tpm3-rs7	0.248550401427297	0.011482254697286	0.0071714476317545	0.00652289669861555
ENSMUSG00000015656	0	0	ENSMUSG00000015656	Hspa8	2.68521409455843	7.27482851178049	2.47081387591728	1.66453674121406
ENSMUSG00000049932	0	0	ENSMUSG00000049932	H2afx	0.769402319357716	3.09513868177751	1.55020013342228	1.32987220447284
ENSMUSG00000038717	0	0	ENSMUSG00000038717	Atp5l	0.0511819803746655	5.98434237995825	0.152101400933956	0.0879925452609159
ENSMUSG00000032076	0	0	ENSMUSG00000032076	Cadm1	0.806422836752899	1.34416940053683	0.6052368245497	0.449547390841321
ENSMUSG00000032291	0	0	ENSMUSG00000032291	Crabp1	1.48962979482605	8.2810915597972	0.72231487658439	0.737486687965921
ENSMUSG00000051243	0	0	ENSMUSG00000051243	Islr2	0.66871097234612	0.528183716075157	0.0303535690460307	0.0326144834930777
ENSMUSG00000007892	0	0	ENSMUSG00000007892	Rplp1	3.30229705619982	27.0943930808231	7.2898599066044	5.30364749733759
ENSMUSG00000040204	0	0	ENSMUSG00000040204	2810417H13Rik	0.76271186440678	2.82299433343275	1.83555703802535	1.37420127795527
ENSMUSG00000032221	0	0	ENSMUSG00000032221	Mns1	0.0641168599464764	0.296003578884581	0.316877918612408	0.240947816826411
ENSMUSG00000062270	0	0	ENSMUSG00000062270	Morf4l1	0.275646743978591	6.0359379660006	0.449633088725817	0.23136315228967
ENSMUSG00000032411	0	0	ENSMUSG00000032411	Tfdp2	0.327386262265834	1.30703847300925	0.957971981320881	0.755591054313099
ENSMUSG00000048758	0	0	ENSMUSG00000048758	Rpl29	0.0133809099018733	14.2101103489412	1.82221480987325	2.28847177848775
ENSMUSG00000032562	0	0	ENSMUSG00000032562	Gnai2	1.16547725245317	2.01953474500447	1.8425617078052	1.61115548455804
ENSMUSG00000091537	0	0	ENSMUSG00000091537	Tma7	0.403768956289028	5.96689531762601	0.585723815877252	0.2935303514377
ENSMUSG00000032518	0	0	ENSMUSG00000032518	Rpsa	3.12377341659233	17.504771846108	5.28135423615744	5.17917997870075
ENSMUSG00000071866	0	0	ENSMUSG00000071866	Ppia	1.90120428189117	24.2696093050999	2.04419613075384	1.34558040468584
ENSMUSG00000041126	0	0	ENSMUSG00000041126	H2afv	2.45718108831401	10.4369221592604	4.62508338892595	3.87140575079872
ENSMUSG00000078974	0	0	ENSMUSG00000078974	Sec61g	0.144959857270294	6.90172979421414	0.492494996664443	0.147896698615548
ENSMUSG00000069919	0	0	ENSMUSG00000069919	Hba-a1	0.172725245316682	1.13480465254996	0.0263509006004003	0.0503194888178914
ENSMUSG00000020415	0	0	ENSMUSG00000020415	Pttg1	0.403322925958965	0.710408589322994	0.136591060707138	0.105963791267306
ENSMUSG00000057098	0	0	ENSMUSG00000057098	Ebf1	1.1721677074041	6.06680584551148	0.729819879919947	0.458067092651757
ENSMUSG00000020372	0	0	ENSMUSG00000020372	Gnb2l1	2.00078055307761	9.28347748285118	3.48248832555037	3.80737486687966
ENSMUSG00000042436	0	0	ENSMUSG00000042436	Mfap4	0.108050847457627	0.45929018789144	0.494162775183456	0.420127795527157
ENSMUSG00000060938	0	0	ENSMUSG00000060938	Rpl26	1.33240410347904	27.3225469728601	9.25533689126084	6.46711927582535
ENSMUSG00000018293	0	0	ENSMUSG00000018293	Pfn1	0.911685994647636	5.16373396957948	0.944296197464977	0.546725239616613
ENSMUSG00000040158	0	0	ENSMUSG00000040158	Tax1bp3	0.00691347011596789	1.28004771846108	0.00316877918612408	0.00212992545260916
ENSMUSG00000058546	0	0	ENSMUSG00000058546	Rpl23a	3.29092328278323	18.3677303906949	6.49816544362909	4.2087326943557
ENSMUSG00000034031	0	0	ENSMUSG00000034031	Ccdc182	0.0338983050847458	0.255890247539517	0.275850567044696	0.314297124600639
ENSMUSG00000018666	0	0	ENSMUSG00000018666	Cbx1	1.24130240856378	3.76662690128243	2.42661774516344	1.77329605963791
ENSMUSG00000071415	0	0	ENSMUSG00000071415	Rpl23	4.12455396966994	31.025946913212	8.81704469646431	6.31562832800852
ENSMUSG00000020914	0	0	ENSMUSG00000020914	Top2a	0.608719892952721	2.43886072174172	1.38792528352235	1.1015708200213
ENSMUSG00000018411	0	0	ENSMUSG00000018411	Mapt	1.1071587867975	1.24067998807038	0.14743162108072	0.156283280085197
ENSMUSG00000047904	0	0	ENSMUSG00000047904	Sstr2	0.102809991079393	0.243364151506114	0.600733822548366	0.437034078807242
ENSMUSG00000020737	0	0	ENSMUSG00000020737	Hn1	2.44469223907226	6.12376975842529	1.920613742495	1.7042066027689
ENSMUSG00000020738	0	0	ENSMUSG00000020738	Sumo2	0.00758251561106155	10.6755144646585	0.00750500333555704	0.00399361022364217
ENSMUSG00000034120	0	0	ENSMUSG00000034120	Srsf2	1.04839429081178	2.84730092454518	2.15360240160107	1.62553248136315
ENSMUSG00000062825	0	0	ENSMUSG00000062825	Actg1	0.0864183764495986	13.5274381151208	0.0401934623082055	0.0363418530351438
ENSMUSG00000009734	0	0	ENSMUSG00000009734	Pou6f2	0.893844781445138	2.20772442588727	0.262675116744496	0.243477103301384
ENSMUSG00000094777	0	0	ENSMUSG00000094777	Hist1h2ap	0.00133809099018733	3.15493587831792	0.00133422281521014	0.000133120340788072
ENSMUSG00000051627	0	0	ENSMUSG00000051627	Hist1h1e	0.145405887600357	0.482105577095139	0.464809873248833	0.354100106496273
ENSMUSG00000076431	0	0	ENSMUSG00000076431	Sox4	3.42963871543265	3.61884879212645	5.36674449633089	4.46099574014909
ENSMUSG00000058672	0	0	ENSMUSG00000058672	Tubb2a	1.2271409455843	1.16209364747987	0.221314209472982	0.216453674121406
ENSMUSG00000045136	0	0	ENSMUSG00000045136	Tubb2b	5.66982604817128	9.0096928124068	2.10823882588392	2.24613951011715
ENSMUSG00000091383	0	0	ENSMUSG00000091383	Hist1h2al	0.13693131132917	0.00715776916194453	0.0213475650433622	0.00865282215122471
ENSMUSG00000015937	0	0	ENSMUSG00000015937	H2afy	1.60180642283675	3.62809424396063	2.55653769179453	2.23695420660277
ENSMUSG00000021520	0	0	ENSMUSG00000021520	Uqcrb	1.4943131132917	3.43811512078735	1.06470980653769	0.637912673056443
ENSMUSG00000001504	0	0	ENSMUSG00000001504	Irx2	0.17250223015165	0.209364747986877	0.00867244829886591	0.00745473908413206
ENSMUSG00000062382	0	0	ENSMUSG00000062382	Gm10116	0.0384701159678858	35.7187593200119	0.00733822548365577	0.00465921192758253
ENSMUSG00000069117	0	0	ENSMUSG00000069117	Gm10260	1.94803746654773	0.013420817178646	0.00767178118745831	0.00319488817891374
ENSMUSG00000021660	0	0	ENSMUSG00000021660	Btf3	0.783229259589652	6.10468237399344	0.890593729152768	0.660010649627263
ENSMUSG00000052727	0	0	ENSMUSG00000052727	Map1b	6.0350133809099	10.8288100208768	2.77134756504336	2.59890841320554
ENSMUSG00000021643	0	0	ENSMUSG00000021643	Serf1	1.49576271186441	6.76468833880107	1.4599733155437	0.896166134185304
ENSMUSG00000041417	0	0	ENSMUSG00000041417	Pik3r1	0.138046387154326	0.21682075753057	0.356237491661107	0.319355697550586
ENSMUSG00000042258	0	0	ENSMUSG00000042258	Isl1	1.58329616413916	2.42215926036385	0.397931954636424	0.339589989350373
ENSMUSG00000093930	0	0	ENSMUSG00000093930	Hmgcs1	1.4400089206066	1.07381449448255	0.54603068712475	0.394701810436635
ENSMUSG00000044573	0	0	ENSMUSG00000044573	Acp1	0.0839652096342551	3.09946316731285	0.170613742494997	0.13258785942492
ENSMUSG00000034892	0	0	ENSMUSG00000034892	Rps29	1.57582515611062	59.3577393379064	5.57154769846564	1.35250266240682
ENSMUSG00000021087	0	0	ENSMUSG00000021087	Rtn1	3.4521632471008	5.07202505219207	2.04536357571714	1.89150692225772
ENSMUSG00000021131	0	0	ENSMUSG00000021131	Erh	0.474576271186441	8.29003877124963	0.555203468979319	0.418663471778488
ENSMUSG00000021268	0	0	ENSMUSG00000021268	Meg3	1.06880017841213	1.06084103787653	0.181120747164777	0.193556975505857
ENSMUSG00000021270	0	0	ENSMUSG00000021270	Hsp90aa1	4.110727029438	11.1340590515956	6.67378252168112	5.97830138445154
ENSMUSG00000001270	0	0	ENSMUSG00000001270	Ckb	2.40031222123104	7.57709513868178	5.54753168779186	4.3828541001065
ENSMUSG00000045763	0	0	ENSMUSG00000045763	Basp1	3.464317573595	5.11362958544587	2.20763842561708	1.78354632587859
ENSMUSG00000045996	0	0	ENSMUSG00000045996	Polr2k	0.151761819803747	2.62615568147927	0.251667778519013	0.0921192758253461
ENSMUSG00000022577	0	0	ENSMUSG00000022577	Ly6h	0.24364406779661	0.328660900685953	0.0180120080053369	0.0228966986155485
ENSMUSG00000003970	0	0	ENSMUSG00000003970	Rpl8	5.03088760035682	22.6825231136296	8.03468979319546	7.91147497337593
ENSMUSG00000033565	0	0	ENSMUSG00000033565	Rbfox2	0.8521409455843	0.742618550551745	0.39076050700467	0.321086261980831
ENSMUSG00000023004	0	0	ENSMUSG00000023004	Tuba1b	2.46822033898305	7.13077840739636	3.66044029352902	2.88578274760383
ENSMUSG00000072235	0	0	ENSMUSG00000072235	Tuba1a	25.5733719892953	46.1552341186997	12.4891594396264	10.5666932907348
ENSMUSG00000062683	0	0	ENSMUSG00000062683	Atp5g2	0.0187332738626227	4.88622129436326	0.0323549032688459	0.0311501597444089
ENSMUSG00000046434	0	0	ENSMUSG00000046434	Hnrnpa1	0.210860838537021	8.91380852967492	0.265677118078719	0.206203407880724
ENSMUSG00000060636	0	0	ENSMUSG00000060636	Rpl35a	0.263603925066905	25.4200715776916	4.57104736490994	2.04339723109691
ENSMUSG00000047261	0	0	ENSMUSG00000047261	Gap43	6.40098126672614	8.41664181330152	1.45396931287525	1.21618743343983
ENSMUSG00000023861	0	0	ENSMUSG00000023861	Mpc1	0.00434879571810883	0.97673725022368	0.00233488992661775	0.00252928647497338
ENSMUSG00000023832	0	0	ENSMUSG00000023832	Acat2	0.903880463871543	0.887861616462869	0.358905937291528	0.294462193823216
ENSMUSG00000044533	0	0	ENSMUSG00000044533	Rps2	2.36061552185549	10.2242767670743	5.48849232821881	5.15348775292865
ENSMUSG00000015120	0	0	ENSMUSG00000015120	Ube2i	0.0874219446922391	2.83954667461974	0.0987324883255504	0.0760117145899894
ENSMUSG00000052146	0	0	ENSMUSG00000052146	Rps10	1.75657894736842	18.1298836862511	4.37008005336891	3.42492012779553
ENSMUSG00000067288	0	0	ENSMUSG00000067288	Rps28	0.680419268510259	25.6401729794214	2.67545030020013	0.657614483493078
ENSMUSG00000008668	0	0	ENSMUSG00000008668	Rps18	2.94190454950937	26.2095138681778	10.8664109406271	7.63644834930777
ENSMUSG00000036185	0	0	ENSMUSG00000036185	Sapcd1	0.276092774308653	0.982403817476886	0.810707138092061	0.612486687965921
ENSMUSG00000001525	0	0	ENSMUSG00000001525	Tubb5	14.1634701159679	19.7469430360871	11.6869579719813	9.93716719914803
ENSMUSG00000092365	0	0	ENSMUSG00000092365	BC023719	0.106489741302409	0	0	0
ENSMUSG00000023944	0	0	ENSMUSG00000023944	Hsp90ab1	7.28467885816235	18.2982403817477	10.2424949966644	10.575346112886
ENSMUSG00000036438	0	0	ENSMUSG00000036438	Calm2	6.34511596788582	14.5058156874441	5.66027351567712	3.91493610223642
ENSMUSG00000024261	0	0	ENSMUSG00000024261	Syt4	0.372769848349688	0.217864598866687	0.069212808539026	0.0670926517571885
ENSMUSG00000046668	0	0	ENSMUSG00000046668	Cxxc5	0.725579839429081	1.44915001491202	1.30687124749833	1.1506922257721
ENSMUSG00000024907	0	0	ENSMUSG00000024907	Gal	1.36886708296164	3.49105278854757	0.073549032688459	0.0690894568690096
ENSMUSG00000092341	0	0	ENSMUSG00000092341	Malat1	80.7006021409456	249.468535639726	100.972648432288	58.4986687965921
ENSMUSG00000071658	0	0	ENSMUSG00000071658	Gng3	0.670718108831401	2.42857142857143	0.355737158105404	0.275292864749734
ENSMUSG00000024725	0	0	ENSMUSG00000024725	Ostf1	0.0814005352363961	0.424992543990456	0.384589726484323	0.316560170394036
ENSMUSG00000036192	0	0	ENSMUSG00000036192	Rorb	1.28278322925959	6.86564270802267	4.44513008672448	1.88232161874334
ENSMUSG00000011752	0	0	ENSMUSG00000011752	Pgam1	0.00390276538804639	2.9327467939159	0.00350233488992662	0.00319488817891374
ENSMUSG00000034336	0	0	ENSMUSG00000034336	Ina	2.68342997323818	3.13301521025947	1.263509006004	1.2321618743344
ENSMUSG00000067038	0	0	ENSMUSG00000067038	Rps12-ps3	0	1.16060244557113	0	0.000133120340788072
ENSMUSG00000064341	0	0	ENSMUSG00000064341	mt-Nd1	9.09578501338091	29.1140769460185	9.54369579719813	7.29858892438765
ENSMUSG00000064345	0	0	ENSMUSG00000064345	mt-Nd2	1.7935994647636	11.7308380554727	2.05370246831221	1.5379392971246
ENSMUSG00000064351	0	0	ENSMUSG00000064351	mt-Co1	0.866525423728814	34.5056665672532	1.13842561707805	0.819488817891374
ENSMUSG00000064354	0	0	ENSMUSG00000064354	mt-Co2	0.00624442462087422	31.7842230838055	0.00433622414943296	0.00412673056443025
ENSMUSG00000064357	0	0	ENSMUSG00000064357	mt-Atp6	0.0159455842997324	60.2794512376976	0.0105070046697799	0.00865282215122471
ENSMUSG00000064358	0	0	ENSMUSG00000064358	mt-Co3	0.0187332738626227	49.0099910527885	0.0155103402268179	0.00905218317358892
ENSMUSG00000064360	0	0	ENSMUSG00000064360	mt-Nd3	0.000111507582515611	6.06292872054876	0.000166777851901268	0
ENSMUSG00000065947	0	0	ENSMUSG00000065947	mt-Nd4l	0	1.02728899492991	0	0
ENSMUSG00000096257	4.94065645841247e-324	3.8043054729776e-322	ENSMUSG00000096257	Ccer2	0.178746654772525	0.163733969579481	0.0445296864576384	0.0311501597444089
ENSMUSG00000029245	1.48219693752374e-323	1.14129164189328e-321	ENSMUSG00000029245	Epha5	0.542038358608385	1.45869370712795	1.29719813208806	0.794728434504792
ENSMUSG00000003873	5.02262194905753e-319	3.84764639362773e-317	ENSMUSG00000003873	Bax	0.576494201605709	0.1516552341187	0.399766511007338	0.0867944621938232
ENSMUSG00000063694	1.53290585816217e-314	1.16901334138188e-312	ENSMUSG00000063694	Cycs	0.33307314897413	2.8808529674918	0.401767845230153	0.230564430244941
ENSMUSG00000031073	7.79788628303276e-313	5.92009931711872e-311	ENSMUSG00000031073	Fgf15	0.87321587867975	2.24530271398747	1.1969646430954	0.983626198083067
ENSMUSG00000028452	1.65475186333265e-312	1.25066736813491e-310	ENSMUSG00000028452	Vcp	0.234611953612846	1.1516552341187	0.67361574382922	0.518104366347178
ENSMUSG00000000740	4.20150944405165e-312	3.16140243945752e-310	ENSMUSG00000000740	Rpl13	5.84834968777877	32.163137488816	7.45080053368913	6.15255591054313
ENSMUSG00000031231	1.02125949685479e-311	7.6504085317485e-310	ENSMUSG00000031231	Cox7b	1.22970561998216	2.98702654339398	1.19112741827885	0.695553780617678
ENSMUSG00000052565	3.88877553168066e-311	2.90030703750456e-309	ENSMUSG00000052565	Hist1h1d	0.0205173951828724	0.0247539516850582	0.165610406937959	0.137646432374867
ENSMUSG00000032387	2.88578614016597e-309	2.14282277864078e-307	ENSMUSG00000032387	Rbpms2	0.297056199821588	0.526543393975544	0.088559039359573	0.0676251331203408
ENSMUSG00000061393	4.48500464363724e-306	3.31576980859295e-304	ENSMUSG00000061393	Acvr2b	0.436775200713649	0.540113331345064	0.672781854569713	0.648029818956336
ENSMUSG00000039105	3.96455470440673e-303	2.91825700633069e-301	ENSMUSG00000039105	Atp6v1g1	1.15399197145406	4.18789144050104	0.994329553035357	0.814297124600639
